# Two decades of resurrection studies: What have we learned about contemporary evolution of plant species?

**DOI:** 10.1101/2025.07.27.667050

**Authors:** Lillie K. Pennington, Seema N. Sheth, Steven J. Franks, Jill T. Anderson, Elena Hamann

**Affiliations:** Genetics Department, University of Georgia, Athens, USA; Department of Plant and Microbial Biology, North Carolina State University, Raleigh, North Carolina, USA; Department of Biological Sciences, Fordham University, Bronx, New York, USA; Odum School of Ecology, University of Georgia, Athens, Georgia, USA; Department of Biology, Institute of Plant Ecology and Evolution, Heinrich-Heine University Düsseldorf, Düsseldorf, Germany

**Keywords:** Resurrection experiment, adaptability or adaptive potential, phenotypic plasticity

## Abstract

Global change has profoundly altered the eco-evolutionary trajectories of plant species. Longitudinal studies often document phenotypic shifts in response to climate change, such as earlier flowering in the spring, but it remains challenging to disentangle the contributions of phenotypic plasticity and adaptive evolution to shifted phenotypic distributions. The resurrection approach has emerged as a powerful method to study genetic and plastic responses to novel selection imposed by global change by contrasting ancestral and descendant lineages from the same population under common conditions. Here, we compiled a database of 52 resurrection studies to examine key hypotheses about plant evolutionary responses to global change using a meta-analysis (40 of the studies) and quantitative review (all 52 studies). We found evidence for rapid, contemporary evolution, which often appeared adaptive, in over half of the cases, including some of the fastest cases of evolution in natural populations ever observed. Annual plants evolved earlier reproduction, and leaf economic traits associated with stress escape strategies. We also found evolution of increased plasticity for annual plants in phenology and physiology traits, and a reduction of plasticity in traits related to the leaf economic spectrum. We found less evidence for evolution in perennial species. Overall, our findings demonstrate the key role of drought escape in plant responses to a warming world. However, the lack of evolution in other traits and species indicates that constraints may dampen evolutionary responses in some scenarios. Our review also suggests promising avenues of future research for resurrection studies.
