## Supplementary material for "Two decades of resurrection studies: What have we learned about contemporary evolution of plant species?": Table S1

### Sheet: Sheet1
Citation	Author/year	Species	Life history	Native to experimental site?	Mating system	Refresher generation	Number of populations	Consistent populations?	Across range?	Number of years between ancestral and descendant generations	Experimental setting	Treatment	Trait categories measured	Trait categories with evidence of evolution	Was the evolutionary change adaptive?	Evolution in plasticity	Putative environmental driver of evolution	Was this study included in the current meta-analysis?
Al-Hajaj, N., Grando, S., Ababnah, M., Alomari, N., Albatianh, A., Nesir, J., Migdadi, H., Shakhatreh, Y. and Ceccarelli, S., 2022. Phenotypic evolution of the wild progenitor of cultivated barley (Hordeum vulgare L. subsp. spontaneum (K. Koch) Thell.) across bioclimatic regions in Jordan. Genetic Resources and Crop Evolution, 69(4), pp.1485-1507.	Al-Hajaj 2022	Hordeum vulgare ssp. Spontaneum	Annual*	Native	NR	No	42	Yes	Yes, within country	23 (1991-2014)	Field	None	Fitness, phenology, plant size	Fitness, plant size	Yes*	NR	Climate change over time	No, unclear sample sizes
Anstett, D.N., Branch, H.A. and Angert, A.L., 2021. Regional differences in rapid evolution during severe drought. Evolution letters, 5(2), pp.130-142.	Anstett 2021	Mimulus cardinalis	Perennial	Native	mixed	Yes	11	Yes	Yes	6 (2010-2016)	Greenhouse	Drought	LES, Phenology, physiology	Phenology, LES	Yes	Gain in phenology; loss in LES	Drought	Yes
Beaton, L.L., Van Zandt, P.A., Esselman, E.J. and Knight, T.M., 2011. Comparison of the herbivore defense and competitive ability of ancestral and modern genotypes of an invasive plant, Lespedeza cuneata. Oikos, 120(9), pp.1413-1419.	Beaton 2011	Lespedeza cuneata	Perennial	Invasive and native seeds	seeds and adventitious root buds	No (seed weight recorded but not used as a covariate)	NA (collections come from seed banks)	No (seed bank collections)	No	1930-2005 (invasive) & 2006 (native)	Greenhouse	Competition, herbivory	Plant size	Plant size	Yes	NR	Invasion	No, inconsistent populations
Benning, J.W., Faulkner, A. and Moeller, D.A., 2023. Rapid evolution during climate change: demographic and genetic constraints on adaptation to severe drought. Proceedings of the Royal Society B, 290(1998), p.20230336.	Benning 2023	Clarkia xantiana ssp. Xantiana	Annual	Native	predominantly outcrossing	Yes	2	Yes	No	6 (2011-2017 with additional collection in 2015)	Greenhouse	None	Fitness, lead trait, LES, phenology, plant size	Phenology	Yes*	Loss in phenology	Drought	Yes
Bishop, S.G., Chang, S.M. and Baucom, R.S., 2023. Not just flowering time: a resurrection approach shows floral attraction traits are changing over time. Evolution Letters, 7(2), pp.88-98.	Bishop 2023	Ipomoea purpurea	Annual	Introduced	mixed (~50% outcrossing)	No	23	Yes	No	9 (2003-2012)	Greenhouse	None	Fitness, floral trait, phenology, plant size	Phenology, floral trait	Yes	NR	Climate and agricultural regime changes	Yes
Branch, H.A., Moxley, D.R. and Angert, A.L., 2024. Regional differences in leaf evolution facilitate photosynthesis following severe drought. New Phytologist, 243(6), pp.2457-2469.	Branch 2024	Mimulus cardinalis	Perennial	Native	NR	Yes	6	Yes	yes	before drought onset, peak of drought	Greenhouse	Drought	Physiology	Physiology, leaf trait	Yes	Gain in physiology, loss in leaf trait	Drought	Yes
Bustos‐Segura, C., Fornoni, J. and Núñez‐Farfán, J., 2014. Evolutionary changes in plant tolerance against herbivory through a resurrection experiment. Journal of Evolutionary Biology, 27(3), pp.488-496.	Bustos-Segura 2014	Datura stramonium	Annual	Native	selfing	Yes	1	Yes	no	20 (1987-2007)	Greenhouse	Herbivory	Fitness, phenology, physiology	Physiology, fitness	Yes	NR	Climate change over time	yes
Cheptou, P.O., Imbert, E. and Thomann, M., 2022. Rapid evolution of selfing syndrome traits in Viola arvensis revealed by resurrection ecology. American Journal of Botany, 109(11), pp.1838-1846.	Cheptou 2022	Viola arvensis	Annual	Native	mixed	yes	1	Yes	no	21 (1991-2012)	Field	None	Fitness, floral trait, phenology, plant size	Phenology, floral trait, fitness	Yes	NR	Pollinator decline, climate change over time	yes
Christie, K., Pierson, N.R., Holeski, L.M. and Lowry, D.B., 2023. Resurrected seeds from herbarium specimens reveal rapid evolution of drought resistance in a selfing annual. American Journal of Botany, 110(12), p.e16265.	Christie 2023	Plantago patagonica	Annual	Native	obligate inbreeder	yes	5	Yes	no	max 16 (2003-2014--2019)	Greenhouse	Drought	Allocation, fitness, leaf trait, phenology	Fitness, leaf trait, allocation	Yes	Not detected	Drought	Yes
Dickman, E.E., Pennington, L.K., Franks, S.J. and Sexton, J.P., 2019. Evidence for adaptive responses to historic drought across a native plant species range. Evolutionary Applications, 12(8), pp.1569-1582.	Dickman 2019	Mimulus laciniatus	Annual	Native	highly selfing	no	9	Yes	yes	8 (2006-2014)	Greenhouse	None	Fitness, LES, phenology, plant size	Phenology, plant size, fitness	Not tested	NR	Drought	Yes
Ethridge, S.R., Chandra, S., Everman, W.J., Jordan, D.L., Locke, A.M., Owen, M.D. and Leon, R.G., 2023. Rapid evolution of competitive ability in giant foxtail (Setaria faberi) over 34 years. Weed Science, 71(1), pp.59-68.	Ethridge 2023	Setaria faberi	Annual*	Invasive	NR	Yes	NA (collections come from seed bank)	Yes	No	32 (1983-2015)	Field	None	Fitness, leaf trait, LES, plant size; genetic traits	Plant size, leaf trait, fitness, LES	Yes	NR	Oscillating selective pressures over time	Yes
Everingham, S.E., Offord, C.A., Sabot, M.E. and Moles, A.T., 2021. Time‐traveling seeds reveal that plant regeneration and growth traits are responding to climate change. Ecology, 102(3), p.e03272.	Everingham 2021	43 species	Var	Var	Var	No		Seed bank, variable, some at the same location, others within 1km or further	No	32-46 years	Greenhouse	None	Allocation, fitness, plant size	Fitness, plant size	Not tested	NR	Climate change over time	Yes
Ferguson, S.D., Leger, E.A., Li, J. and Nowak, R.S., 2015. Natural selection favors root investment in native grasses during restoration of invaded fields. Journal of Arid Environments, 116, pp.11-17.	Ferguson 2015	Elymus elymoides	Perennial*	Native	NR	No	2	No, restoration sites after fire	No	2 (2006-2008)	Greenhouse	Competition	Plant size	Plant size	No	NR	Competition from invasive species, drought	No, inconsistent populations
Franks, S.J., Sim, S. and Weis, A.E., 2007. Rapid evolution of flowering time by an annual plant in response to a climate fluctuation. Proceedings of the National Academy of Sciences, 104(4), pp.1278-1282.	Franks 2007	Brassica rapa	Annual	Introduced	self-incompatible	Yes	2	Yes	No	7 (1997-2004)	Greenhouse	Drought	Phenology	Phenology	Yes	NR	Drought	Yes
Franks, S.J. and Weis, A.E., 2008. A change in climate causes rapid evolution of multiple life‐history traits and their interactions in an annual plant. Journal of evolutionary biology, 21(5), pp.1321-1334.	Franks 2008	Brassica rapa	Annual	Introduced	self-incompatible	Yes	2	Yes	No	8 (1997-2004)	Greenhouse	Drought	Plant size	Plant size	Not tested	NR	Drought	Yes
Franks, S.J., 2011. Plasticity and evolution in drought avoidance and escape in the annual plant Brassica rapa. New Phytologist, 190(1), pp.249-257.	Franks 2011	Brassica rapa	Annual	Introduced	self-incompatible*	Yes	2	Yes	No	7 (1997-2004)	Greenhouse	Drought	Phenology	Phenology	Yes	Not detected	Drought	Yes
Franks, S.J., Kane, N.C., O'Hara, N.B., Tittes, S. and Rest, J.S., 2016. Rapid genome‐wide evolution in Brassica rapa populations following drought revealed by sequencing of ancestral and descendant gene pools. Molecular ecology, 25(15), pp.3622-3631.	Franks 2016	Brassica rapa	Annual	Introduced	obligate outcrossing	Yes	2	Yes	No	7 (1997-2004)	Greenhouse	None	Genetic traits	Genetic traits	Yes*	NR	Repeated drought	No, genomic study
Gay, L., Dhinaut, J., Jullien, M., Vitalis, R., Navascués, M., Ranwez, V. and Ronfort, J., 2022. Evolution of flowering time in a selfing annual plant: Roles of adaptation and genetic drift. Ecology and Evolution, 12(1), p.e8555.	Gay 2022	Medicago trunculata	Annual	Native	predominantly selfing	Yes	1	Yes	No	22 (1987-2009)	Greenhouse	Vernalization	Phenology	Phenology	Not tested	NR	Climate change over time	Yes
Gómez, R., Méndez-Vigo, B., Marcer, A., Alonso-Blanco, C. and Picó, F.X., 2018. Quantifying temporal change in plant population attributes: insights from a resurrection approach. AoB Plants, 10(5), p.ply063.	Gomez 2018	Arabidopsis thaliana	Annual	Native	predominantly selfing	Yes	4	Yes	No	8-10 years (2003-04--2012-13, variable for populations)	Field	Mid-autumn sowing, late-autumn sowing, mid-winter sowing	Phenology	Phenology	Not tested	NR	Warming with increased precip in two populations, warming with decreased precip in two populations	Yes
Hamann, E., Weis, A.E. and Franks, S.J., 2018. Two decades of evolutionary changes in Brassica rapa in response to fluctuations in precipitation and severe drought. Evolution, 72(12), pp.2682-2696.	Hamann 2018	Brassica rapa	Annual	Introduced	self-incompatible	Yes	2	Yes	No	14 (1997-2014, with additional collections in 2004 and 2011)	Greenhouse	Drought	Phenology, plant size, physiology, fitness	Phenology, plant size, physiology	Yes	Loss and gain by population for plant size, LES, fitness	Drought	Yes
Hamann, E., Pauli, C.S., Joly‐Lopez, Z., Groen, S.C., Rest, J.S., Kane, N.C., Purugganan, M.D. and Franks, S.J., 2021. Rapid evolutionary changes in gene expression in response to climate fluctuations. Molecular Ecology, 30(1), pp.193-206.	Hamann 2021	Brassica rapa	Annual	Introduced	NR	Yes	2	Yes	No	18 (1997-2014)	Greenhouse	None	Genetic traits	Genetic traits	Yes*	NR	Repeated drought	No, genomic study
Horgan-Kobelski, T., Matesanz, S. and Sultan, S.E., 2016. Limits to future adaptation in the invasive plant Polygonum cespitosum: expression of functional and fitness traits at elevated CO2. Journal of Heredity, 107(1), pp.42-50.	Horgan-Kobelski 2015	Polygonum cespitosum	Annual*	Introduced	primarily self-fertilizing	Yes	3	Yes	No	11 (1994-2005)	Field	Elevated CO2	Physiology, fitness, phenology	Physiology, phenology	Yes*	NR	Climate change over time	Yes
Johnson, S.E., Hamann, E. and Franks, S.J., 2022. Rapid‐cycling Brassica rapa evolves even earlier flowering under experimental drought. American Journal of Botany, 109(11), pp.1683-1692.	Johnson 2022a	Brassica rapa	Annual	Introduced	self-incompatible	Yes	12 experimental	Yes	No	4 generations (Rapid cycling Brassica rapa)	Growth chamber	Drought	Phenology, fitness, physiology	Phenology, physiology	Yes	Not detected	Drought	Yes
Johnson, S.E., Hamann, E. and Franks, S.J., 2022. Rapid, parallel evolution of field mustard (Brassica rapa) under experimental drought. Evolution, 76(2), pp.262-274.	Johnson 2022b	Brassica rapa	Annual	Introduced	self-incompatible	Yes	1 founding, 24 experimental	Yes	No	4 generations (experimental evolution)	Greenhouse	Drought	Phenology, plant size, LES, fitness, physiology	Phenology, fitness, LES	Yes	Not detected	Experimental evolution under drought and well watered watering regimes	Yes
Karitter, P., March-Salas, M., Ensslin, A., Rauschkolb, R., Godefroid, S. and Scheepens, J.F., 2024. Combining the resurrection approach with transplant experiments to investigate adaptation of plant populations to environmental change. Perspectives in Plant Ecology, Evolution and Systematics, 62, p.125773.	Karitter 2024	3 species	Perennial	Native	NR	Yes	1	Yes	No	28 (1992-2020)	Field	None	Phenology, plant size, fitness	Fitness, plant size	Yes*	NR	Climate change over time	Yes
Karitter, P., Corvers, E., Karrenbauer, M., March-Salas, M., Stojanova, B., Ensslin, A., Rauschkolb, R., Godefroid, S. and Scheepens, J.F., 2025. Evolution of competitive ability and the response to nutrient availability: a resurrection study with the calcareous grassland herb, Leontodon hispidus. Oecologia, 207(1), p.17.	Karitter 2025	Leontodon hispidus	Perennial	Native	self-incompatible	Yes	1	Yes	No	23 (1995-2018)	Greenhouse	Without competition and without fertilizer; with competition and without fertilizer; with competition and with N; with competition and with P; with competition and with N+P	Phenology, plant size, fitness, LES, genetic traits	Plant size, LES	Yes*	NR	Nutrient enrichment and grass competition	Yes
Kooyers, N.J., Morioka, K.A., Colicchio, J.M., Clark, K.S., Donofrio, A., Estill, S.K., Pascualy, C.R., Anderson, I.C., Hagler, M., Cho, C. and Blackman, B.K., 2021. Population responses to a historic drought across the range of the common monkeyflower (Mimulus guttatus). American Journal of Botany, 108(2), pp.284-296.	Kooyers 2021	Mimulus guttatus	Annual	Native	Mixed	Yes	37	Yes	Yes	5 or 6 (2011--2016-2017)	Greenhouse	None, drought	Phenology, plant size, leaf trait, floral trait, fitness	Phenology, plant size, Fitness	Yes	Plasticity detected in fitness and plant size, varied by population	Drought	Yes
Kuester, A., Wilson, A., Chang, S.M. and Baucom, R.S., 2016. A resurrection experiment finds evidence of both reduced genetic diversity and potential adaptive evolution in the agricultural weed Ipomoea purpurea. Molecular ecology, 25(18), pp.4508-4520.	Kuester 2016	Ipomoea purpurea	Annual	Introduced	NR	No	26	No, nearest extant population	No	9 (2003-2012)	Greenhouse	Herbicide	Fitness, plant size	Plant size	Yes*	NR	Herbicide use over time	Yes
Kulpa, S.M. and Leger, E.A., 2013. Strong natural selection during plant restoration favors an unexpected suite of plant traits. Evolutionary Applications, 6(3), pp.510-523.	Kulpa 2013	Elymus elymoides ssp. Californicus	Perennial	Native	highly selfing	No	3	No, restoration sites after fire	No	5 (2003-2008)	Field	None	Phenology, plant size, fitness	Plant size, phenology, fitness	Yes	NR	Restoration of invaded habitat	No, inconsistent populations
Lambrecht, S.C., Gujral, A.K., Renshaw, L.J. and Rosengreen, L.T., 2020. Evolutionary and plastic changes in a native annual plant after a historic drought. Ecology and Evolution, 10(11), pp.4570-4582.	Lambrecht 2019	Leptosiphon bicolor	Annual	Native	highly selfing	Yes	3	Yes	No	3-12 (2005-2014--2017)	Greenhouse	Drought	Phenology, floral trait, physiology, fitness	Phenology, plant size, floral trait	Yes*	Gain in phenology	Drought	Yes
Magnoli, S.M. and Lau, J.A., 2020. Evolution in novel environments: Do restored prairie populations experience strong selection?. Ecology, 101(10), p.e03120.	Magnoli 2020	Chamaecrista fasciculata	Annual	Native	predominantly outcrossing*	Yes	2	No	No	5 (2010-2015)	Field	None	Fitness, phenology, LES, plant size	Phenology, plant size, LES	Yes*	NR	Restoration environment	No, inconsistent populations
Nevo, E., Fu, Y.B., Pavlicek, T., Khalifa, S., Tavasi, M. and Beiles, A., 2012. Evolution of wild cereals during 28 years of global warming in Israel. Proceedings of the National Academy of Sciences, 109(9), pp.3412-3415.	Nevo 2012	2 species	Var	Native	NR	Yes	10	Yes	Yes, within country	28 (1980-2008)	Greenhouse	Drought	Phenology, genetic traits	Phenology	Yes*	NR	Climate change over time	Yes
O'Hara, N.B., Rest, J.S. and Franks, S.J., 2016. Increased susceptibility to fungal disease accompanies adaptation to drought in Brassica rapa. Evolution, 70(1), pp.241-248.	Ohara 2016	Brassica rapa	Annual	Introduced	self-incompatible	Yes	1	Yes	No	7 (1997-2004)	Greenhouse	Fungal pathogen, drought	Phenology, LES	Phenology, LES	No	Gain in disease susceptibiliy	Drought	Yes
Rauschkolb, R., Henres, L., Lou, C., Godefroid, S., Dixon, L., Durka, W., Bossdorf, O., Ensslin, A. and Scheepens, J.F., 2022. Historical comparisons show evolutionary changes in drought responses in European plant species after two decades of climate change. Basic and Applied Ecology, 58, pp.26-38.	Rauschkolb 2022a	13 species	Var	Native	Var	No		Yes	No	21-26 years (-2018)	Growth chamber, greenhouse	Drought	Fitness, plant size	Fitness, plant size	Yes	Gain in plant size	Climate change over time	Yes
Rauschkolb, R., Li, Z., Godefroid, S., Dixon, L., Durka, W., Majekova, M., Bossdorf, O., Ensslin, A. and Scheepens, J.F., 2022. Evolution of plant drought strategies and herbivore tolerance after two decades of climate change. New Phytologist, 235(2), pp.773-785.	Rauschkolb 2022b	4 species	Var	Native	self-compatible	Yes		Yes	No	1991-1997--2018	Greenhouse	Drought, herbivory	Plant size, phenology, fitness, LES, physiology	Phenology, fitness, plant size, physiology, LES	Yes*	Gain in phenology	Climate change over time	Yes
Rauschkolb, R., Durka, W., Godefroid, S., Dixon, L., Bossdorf, O., Ensslin, A. and Scheepens, J.F., 2023. Recent evolution of flowering time across multiple European plant species correlates with changes in aridity. Oecologia, 202(3), pp.497-511.	Rauschkolb 2023	13 species	Var	Native	Var	No		Yes	No	21-38	Greenhouse	None	Plant size, phenology	Plant size, phenology	Yes*	NR	Climate change over time	Yes
Rhoné, B., Vitalis, R., Goldringer, I. and Bonnin, I., 2010. Evolution of flowering time in experimental wheat populations: a comprehensive approach to detect genetic signatures of natural selection. Evolution, 64(7), pp.2110-2125.	Rhoné 2010	Triticum aestivum	Annual	Introduced	self-fertilization	Yes	3	No	No	10 (1986-1996)	Field	None	Phenology	Phenology	Yes*	NR	Climate change over time	No, flowering time data not available, and populations are inconsistent from ancestor
Spear, M.M., Levi, S.J., Etterson, J.R. and Gross, B.L., 2023. Resurrecting urban sunflowers: Phenotypic and molecular changes between antecedent and modern populations separated by 36 years. Molecular Ecology.	Spear 2023	Helianthus annus	Annual*	Native	obligate outcrosser	Yes	1	No, nearest extant population	No	36 (1980-2016)	Field	Drought and heat	Phenology, LES, fitness, plant size	Plant size, LES, phenology, fitness	Yes*	Unspecified loss	Climate change	Yes
Spurlin, S.M. and Lambrecht, S.C., 2024. Rapid responses to drought in a rare California annual (San Francisco collinsia, Collinsia multicolor). Plant Ecology, 225(9), pp.997-1007.	Spurlin 2024	Collinsia multicolor	Annual	Native	self-fertilization	Yes	3	Yes	No	10 (2009-2019)	Field	Drought	Phenology, fitness, physiology	Phenology, physiology	No*	Gain in physiology	Drought	Yes
Sultan, S.E., Horgan‚ÄêKobelski, T., Nichols, L.M., Riggs, C.E. and Waples, R.K., 2013. A resurrection study reveals rapid adaptive evolution within populations of an invasive plant. Evolutionary Applications, 6(2), pp.266-278.	Sultan 2013	Polygonum cespitosum	Annual	Introduced	NR	Yes	3	Yes	No	11 (1994-2005)	Greenhouse	Light, drought, habitat (open/mesic, shade/moist)	Fitness, plant size, LES, leaf trait, physiology, allocation	Fitness, physiology, allocation, LES	Yes	Gain in allocation and physiology	Invasion into new habitat	Yes
Thomann, M., Imbert, E. and Cheptou, P.O., 2015. Is rapid evolution of reproductive traits in Adonis annua consistent with pollinator decline?. Acta Oecologica, 69, pp.161-166.	Thomann 2015a	Adonis annua	Annual	Native	self-compatible	No	1	No, nearest extant population	No	18 (1992-2010)	Greenhouse	None	Phenology, floral trait, fitness	Phenology, floral trait	Yes*	NR	Climate change over time, reduction in pollinators	Yes
Thomann, M., Imbert, E., Engstrand, R.C. and Cheptou, P.O., 2015. Contemporary evolution of plant reproductive strategies under global change is revealed by stored seeds. Journal of Evolutionary Biology, 28(4), pp.766-778.	Thomann 2015b	Centaurea cyanus	Annual	Native	self-incompatible	Yes	1	Yes	No	18 (1992-2010)	Field	None	Phenology, fitness, floral trait	Fitness, phenology, floral trait	Yes*	NR	Climate change over time, reduction in pollinators	Yes
Thormann, I., Reeves, P., Thumm, S., Reilley, A., Engels, J.M., Biradar, C.M., Lohwasser, U., Boerner, A., Pillen, K. and Richards, C.M., 2017. Genotypic and phenotypic changes in wild barley (Hordeum vulgare subsp. spontaneum) during a period of climate change in Jordan. Genetic Resources and Crop Evolution, 64, pp.1295-1312.	Thormann 2017	Hordeum vulgare ssp. Spontaneum	Annual*	Native	NR	No	NR	Yes		21 (1981-2012)	Field	None	Leaf trait, fitness, genetic traits	Fitness, leaf trait, genetic traits	Not tested	NR	Climate change over time	No, genetic data, phenotypic data not available
Vahsen, M.L., Blum, M.J., Megonigal, J.P., Emrich, S.J., Holmquist, J.R., Stiller, B., Todd-Brown, K.E.O. and McLachlan, J.S., 2023. Rapid plant trait evolution can alter coastal wetland resilience to sea level rise. Science, 379(6630), pp.393-398.	Vahsen 2023	Schoenoplectus americanus	Perennial*	Native	NR	No	2	Yes	No	~50	Field	Mono- and poly-culture	Plant size, allocation	Allocation, plant size	Yes*	NR	Environmental change in marshes, e.g. nitrogen loading	Yes
Valencia-Montoya, W.A., Flaven, E., Pouzadoux, J., Imbert, E. and Cheptou, P.O., 2021. Rapid divergent evolution of an annual plant across a latitudinal gradient revealed by seed resurrection. Evolution, 75(11), pp.2759-2772.	Valencia-Montoya 2021	Cyanus segetum	Annual	Native	self-incompatible	Yes	3	Yes	No	24 (1991-2015)	Field	None	Plant size, phenology, floral trait, fitness	Plant size, phenology, fitness, floral trait	Yes	NR	Warming and pollinator decline	Yes
Van Dijk, H. and Hautek√®ete, N.C., 2014. Evidence of genetic change in the flowering phenology of sea beets along a latitudinal cline within two decades. Journal of Evolutionary Biology, 27(8), pp.1572-1581.	Van Dijk 2014	Beta vulgaris ssp. Maritima	Perennial	Native	self-incompatible	No	60	Yes		20 (1989-2009)	Greenhouse	None	Phenology	Phenology	Yes*	NR	Climate change over time	Yes
Vigouroux, Y., Mariac, C., De Mita, S., Pham, J.L., G√©rard, B., Kapran, I., Sagnard, F., Deu, M., Chantereau, J., Ali, A. and Ndjeunga, J., 2011. Selection for earlier flowering crop associated with climatic variations in the Sahel. PLoS One, 6(5), p.e19563.	Vigouroux 2011	Pennisetum glaucum	Annual*	Ag. crop	NR	No	36	Yes	NA	23 (1976-2003)	Field	None	Phenology, plant size, fitness	Phenology, plant size	Yes*	NR	Climate change over time	Yes
Vtipil, E.E. and Sheth, S.N., 2020. A resurrection study reveals limited evolution of phenology in response to recent climate change across the geographic range of the scarlet monkeyflower. Ecology and Evolution, 10(24), pp.14165-14177.	Vtipil 2020	Mimulus cardinalis	Perennial	Native	NR	No	6	Yes	Yes	7 (2010-2017)	Greenhouse	None	Phenology, plant size	None	Not tested	NR	Drought	Yes
Welt, R.S., Litt, A. and Franks, S.J., 2015. Analysis of population genetic structure and gene flow in an annual plant before and after a rapid evolutionary response to drought. AoB Plants, 7, p.plv026.	Welt 2015	Brassica rapa	Annual	Introduced	obligate outcrosser	Yes	2	Yes	No	7 (1997-2004)	Growth chamber	None	Genetic traits	None	Not tested	NR	Drought	No, genomic study
White, F.J., Rosbakh, S., Orsenigo, S. and Mondoni, A., 2023. Fit for the future? Alpine plant responses to climatic stress over two decades of seed bank storage. Biological Conservation, 286, p.110267.	White 2023	Viscaria alpina	Perennial	Native	NR	No	1	Yes	No	max 20 (2000-2020, multiple collections)	Growth chamber	Heat, drought	Plant size, LES, fitness	Plant size, fitness	Yes*	Loss in plant size	Climate change over time	Yes
Wooliver, R., Tittes, S.B. and Sheth, S.N., 2020. A resurrection study reveals limited evolution of thermal performance in response to recent climate change across the geographic range of the scarlet monkeyflower. Evolution, 74(8), pp.1699-1710.	Wooliver 2020	Mimulus cardinalis	Perennial	Native	NR	Yes	6	Yes	Yes	7 (2010-2017)	Growth chamber	Thermal performance test	Plant size	None	No	NR	Drought, climate change	No, evolutionary change in statistical parameters rather than raw phenotypes
